# Universal barcoded connectomics for massively parallel single-neuron projection mapping in diverse vertebrate species

**DOI:** 10.64898/2026.11.19.767886

**Authors:** Huihui Qi, Xinghaoyun Wan, Julian Cheron, Maryam Majeed, Catherine Elorette, Angela Fan, Zetian Yang, Manjari M-G Anant, Dylan Z. Faltine-Gonzalez, Caleb Shi, Craig Washington, Maggie Lowman, James Bourne, Greg D. Horwitz, Peter H. Rudebeck, Xiaoyin Chen, Michael A. Long, Jon T. Sakata, Justus M Kebschull

## Abstract

Neuroscience relies on diverse model species to understand animal behavior and brain function. Yet, tools for rapid, high-resolution brain connectivity mapping remain unavailable in most vertebrate species, slowing progress in many neuroscience models and rendering cross-species circuit comparisons challenging. Here, we overcome this barrier by establishing sequencing-based barcoded connectomics for rapid single-neuron tracing in seven vertebrate species ranging from frogs to birds to non-human primates. We develop a general solution to viral tropism and barcode trafficking, validate our reagents by mapping the projections of thousands of neurons in the songbird HVC, and discover a single set of reagents that functions across highly divergent species. Together, we provide ready-to-use barcoding reagents for diverse species and a simple framework for further adapting them if necessary, enabling high throughput single-neuron tracing across vertebrates.
