## Supplementary Table 1 for "Universal barcoded connectomics for massively parallel single-neuron projection mapping in diverse vertebrate species"

### Sheet: Virus Titering
RT Primer	GGG TCG CCT TGC TTG AAG TG
qPCR_F	TAT CCG CAG TGC GGT TCC AT
qPCR_R	TGT CGC TGA GTC CAG TGT TGG

### Sheet: Virus Screening
Virus number	Structural Protein	Non-Structural Protein	Unique idenitfier barcode sequence
HQ060	JK114	HK16L_8	CACTTGTATATTTAGAGCGCTTCAGATGATCGTACT
HQ056	HK8	HK16L_1	CTGTTTGGGATCGTCGAATGTTACAAGGTGCCGTACT
HQ058	HK10	HK16L_6	GATTCAGATGTGCGCGGGAGCACGTACTACCGTACT
HQ057	HK9	HK16L_4	AATTGACGTAAGCTGTTACTATGATTCGGTTTGTACT
HQ059	HK12	HK16L_7	CGATTACTTGTATCTACTGAGGGTATATTCCTGTACT
HQ067	HQ063(N315Q)	HK16L_12	TGTCGTGATATTAATTTTTTGTTAAGTGTACT
HQ068	HQ061(N196Q N318Q)	HK16L_13	TATTTTCGTAAGCTTGTGAAACAAAAATATATC
HQ069	HQ068(K162E)	HK16L_14	TTGCGGGGTCTAGAGTCTGGTTCGGGGCATT
HQ070	HQ052(EVEV)	HK16L_15	CATGGCCGGGTTATGCGGGGGGGGCAGGTCTT
HQ071	JK114	HQ065L_13	CAGGGGGTCGTTATCATCAGGGGCTATTCC
HQ050	HK8	HQ065L_1	GGCAGCAAGGGTCCCGGTAAAGTATTTAGT
HQ062	HK10	HQ065L_4	GGCTTTCCTGTGCAGTTCGACGTGCTATGA
HQ051	HK9	HQ065L_7	TCATTGGGCCTGGCGCGCTTTTAAGCATTA
HQ063	HK12	HQ065L_5	GGACGTAACCCAGGTATATCCTTCTGCCCA
HQ054	HQ063(N315Q)	HQ065L_11	TTTGCGATTAAAAAGTAAGTTAGAGAGGCT
HQ052	HQ061(N196Q N318Q)	HQ065L_9	TCCCGTGTTGTAGCTCGAGGGGTCATGATC
HQ066	HQ068(K162E)	HQ065L_8	TGCAGGCCGGGCATTCGATGTAAAAATACG
HQ053	HQ062(N196K N318K)	HQ065L_10	CTTGGATTCGTTTGGGGCAGTGAAATCAGC
HQ055	HQ064(N315K)	HQ065L_12	ATCAAAAAGAGCGATCCATATAAGTCTTAT
HQ072	HQ052(EVEV)	HQ065L_14	GATGGTAATAAATTTGCGCTTTGCGGGGGT

### Sheet: Carrier Protein Screening
Oligo sequences for carrier screening plasmid libraries
	Sequence
Oligo1	aagtaaACGCGTAATGATACGGCGACCACCGAGATCTACACTCTTTCCCTACACGACGCTCTTCCGATCTNNNNNNNNNNNNNNNNNNNNGAAGGTGTACTGCGGCCGCtacctaa
Oligo2	aagtaaACGCGTAATGATACGGCGACCACCGAGATCTACACTCTTTCCCTACACGACGCTCTTCCGATCTNNNNNNNNNNNNNNNNNNNNGCTAAGGTACTGCGGCCGCtacctaa
Oligo3	aagtaaACGCGTAATGATACGGCGACCACCGAGATCTACACTCTTTCCCTACACGACGCTCTTCCGATCTNNNNNNNNNNNNNNNNNNNNGTCTTGGTACTGCGGCCGCtacctaa
Oligo4	aagtaaACGCGTAATGATACGGCGACCACCGAGATCTACACTCTTTCCCTACACGACGCTCTTCCGATCTNNNNNNNNNNNNNNNNNNNNTAGCACGTACTGCGGCCGCtacctaa
Oligo5	aagtaaACGCGTAATGATACGGCGACCACCGAGATCTACACTCTTTCCCTACACGACGCTCTTCCGATCTNNNNNNNNNNNNNNNNNNNNATGGAGGTACTGCGGCCGCtacctaa
Oligo6	aagtaaACGCGTAATGATACGGCGACCACCGAGATCTACACTCTTTCCCTACACGACGCTCTTCCGATCTNNNNNNNNNNNNNNNNNNNNTCAGAGGTACTGCGGCCGCtacctaa
Oligo7	aagtaaACGCGTAATGATACGGCGACCACCGAGATCTACACTCTTTCCCTACACGACGCTCTTCCGATCTNNNNNNNNNNNNNNNNNNNNCGAAGAGTACTGCGGCCGCtacctaa
Oligo8	aagtaaACGCGTAATGATACGGCGACCACCGAGATCTACACTCTTTCCCTACACGACGCTCTTCCGATCTNNNNNNNNNNNNNNNNNNNNTTGAGCGTACTGCGGCCGCtacctaa
Oligo9	aagtaaACGCGTAATGATACGGCGACCACCGAGATCTACACTCTTTCCCTACACGACGCTCTTCCGATCTNNNNNNNNNNNNNNNNNNNNGACACTGTACTGCGGCCGCtacctaa
Oligo10	aagtaaACGCGTAATGATACGGCGACCACCGAGATCTACACTCTTTCCCTACACGACGCTCTTCCGATCTNNNNNNNNNNNNNNNNNNNNAGTGGAGTACTGCGGCCGCtacctaa
Oligo11	aagtaaACGCGTAATGATACGGCGACCACCGAGATCTACACTCTTTCCCTACACGACGCTCTTCCGATCTNNNNNNNNNNNNNNNNNNNNGAATCGGTACTGCGGCCGCtacctaa
Oligo12	aagtaaACGCGTAATGATACGGCGACCACCGAGATCTACACTCTTTCCCTACACGACGCTCTTCCGATCTNNNNNNNNNNNNNNNNNNNNCGTAACGTACTGCGGCCGCtacctaa
Oligo13	aagtaaACGCGTAATGATACGGCGACCACCGAGATCTACACTCTTTCCCTACACGACGCTCTTCCGATCTNNNNNNNNNNNNNNNNNNNNGCGATTGTACTGCGGCCGCtacctaa
Oligo14	aagtaaACGCGTAATGATACGGCGACCACCGAGATCTACACTCTTTCCCTACACGACGCTCTTCCGATCTNNNNNNNNNNNNNNNNNNNNTCTTGGGTACTGCGGCCGCtacctaa
Oligo15	aagtaaACGCGTAATGATACGGCGACCACCGAGATCTACACTCTTTCCCTACACGACGCTCTTCCGATCTNNNNNNNNNNNNNNNNNNNNGAGAGAGTACTGCGGCCGCtacctaa
Oligo16	aagtaaACGCGTAATGATACGGCGACCACCGAGATCTACACTCTTTCCCTACACGACGCTCTTCCGATCTNNNNNNNNNNNNNNNNNNNNTAACGGGTACTGCGGCCGCtacctaa
Oligo17	aagtaaACGCGTAATGATACGGCGACCACCGAGATCTACACTCTTTCCCTACACGACGCTCTTCCGATCTNNNNNNNNNNNNNNNNNNNNGGAGAAGTACTGCGGCCGCtacctaa
Oligo18	aagtaaACGCGTAATGATACGGCGACCACCGAGATCTACACTCTTTCCCTACACGACGCTCTTCCGATCTNNNNNNNNNNNNNNNNNNNNTCGGTAGTACTGCGGCCGCtacctaa
Oligo19	aagtaaACGCGTAATGATACGGCGACCACCGAGATCTACACTCTTTCCCTACACGACGCTCTTCCGATCTNNNNNNNNNNNNNNNNNNNNATCGGTGTACTGCGGCCGCtacctaa
Oligo20	aagtaaACGCGTAATGATACGGCGACCACCGAGATCTACACTCTTTCCCTACACGACGCTCTTCCGATCTNNNNNNNNNNNNNNNNNNNNGGTTCTGTACTGCGGCCGCtacctaa
Oligo21	aagtaaACGCGTAATGATACGGCGACCACCGAGATCTACACTCTTTCCCTACACGACGCTCTTCCGATCTNNNNNNNNNNNNNNNNNNNNAACAGCGTACTGCGGCCGCtacctaa
Oligo22	aagtaaACGCGTAATGATACGGCGACCACCGAGATCTACACTCTTTCCCTACACGACGCTCTTCCGATCTNNNNNNNNNNNNNNNNNNNNGGAATGGTACTGCGGCCGCtacctaa
Oligo23	aagtaaACGCGTAATGATACGGCGACCACCGAGATCTACACTCTTTCCCTACACGACGCTCTTCCGATCTNNNNNNNNNNNNNNNNNNNNAGGAGTGTACTGCGGCCGCtacctaa
Oligo24	aagtaaACGCGTAATGATACGGCGACCACCGAGATCTACACTCTTTCCCTACACGACGCTCTTCCGATCTNNNNNNNNNNNNNNNNNNNNTGACCAGTACTGCGGCCGCtacctaa
Oligo25	aagtaaACGCGTAATGATACGGCGACCACCGAGATCTACACTCTTTCCCTACACGACGCTCTTCCGATCTNNNNNNNNNNNNNNNNNNNNCTGTTCGTACTGCGGCCGCtacctaa
Oligo26	aagtaaACGCGTAATGATACGGCGACCACCGAGATCTACACTCTTTCCCTACACGACGCTCTTCCGATCTNNNNNNNNNNNNNNNNNNNNAGCACAGTACTGCGGCCGCtacctaa
Oligo27	aagtaaACGCGTAATGATACGGCGACCACCGAGATCTACACTCTTTCCCTACACGACGCTCTTCCGATCTNNNNNNNNNNNNNNNNNNNNTGGAAGGTACTGCGGCCGCtacctaa
Oligo28	aagtaaACGCGTAATGATACGGCGACCACCGAGATCTACACTCTTTCCCTACACGACGCTCTTCCGATCTNNNNNNNNNNNNNNNNNNNNTCTACCGTACTGCGGCCGCtacctaa
Oligo29	aagtaaACGCGTAATGATACGGCGACCACCGAGATCTACACTCTTTCCCTACACGACGCTCTTCCGATCTNNNNNNNNNNNNNNNNNNNNGCAACAGTACTGCGGCCGCtacctaa
Oligo30	aagtaaACGCGTAATGATACGGCGACCACCGAGATCTACACTCTTTCCCTACACGACGCTCTTCCGATCTNNNNNNNNNNNNNNNNNNNNGATGACGTACTGCGGCCGCtacctaa
Oligo31	aagtaaACGCGTAATGATACGGCGACCACCGAGATCTACACTCTTTCCCTACACGACGCTCTTCCGATCTNNNNNNNNNNNNNNNNNNNNTTGTCGGTACTGCGGCCGCtacctaa

### Sheet: MAPseq2 
Barcode sequence
5'-aagtaaACGCGTAATGATACGGCGACCACCGAGATCTACACTCTTTCCCTACACGACGCTCTTCCGATCTNNNNNNNNNNNNNNNNNNNNNNNNNNNNNNGTACTGCGGCCGCtacctaa-3'
RT primer
5'-gacgtgtgctcttccgatctNNNNNNNNNNNN(N12)-NNNNNNNN(8 bp known SSI)cacgacggcaattaggtaGC-3'
PCR1
Forward Primer	5'-CGAGAAGCGCGATCACATG -3'
Reverse Primer	5'-CTGGAGTTCAGACGTGTGCTCTTCCGATCT -3'
PCR2
i5	5'-AATGATACGGCGACCACCGAGATCTACAC-NNNNNNNN(i5)- acactctttccctacacgacgct -3'
i7	5'-CAAGCAGAAGACGGCATACGAGAT-NNNNNNNN(i7)-gtgactggagttcagacgtgtgctcttc-3'
