## Supplementary Table 3 for "Universal barcoded connectomics for massively parallel single-neuron projection mapping in diverse vertebrate species"

### Sheet: Plasmid information
Plasmid Name	Purpose	Bacterial Resistance	AddGene	Insert	Fluorescent Protein	Tag
HQ001 pSinEGdsp(p1:AP2B1-nλ;p2:gfp:barcodelandingpad:4xboxB)	Carrier protein screening	Ampicillin	262062	AP2B1-nλ	EGFP	Flag
HQ002 pSinEGdsp(p1:AP2M1-nλ;p2:gfp:barcodelandingpad:4xboxB)	Carrier protein screening	Ampicillin	262063	AP2M1-nλ	EGFP	Flag
HQ003 pSinEGdsp(p1:CACNG4-nλ;p2:gfp:barcodelandingpad:4xboxB)	Carrier protein screening	Ampicillin	262064	CACNG4-nλ	EGFP	Flag
HQ004 pSinEGdsp(p1:CADM1-nλ;p2:gfp:barcodelandingpad:4xboxB)	Carrier protein screening	Ampicillin	262065	CADM1-nλ	EGFP	Flag
HQ005 pSinEGdsp(p1:DNM1-nλ;p2:gfp:barcodelandingpad:4xboxB)	Carrier protein screening	Ampicillin	262066	nλ-DNM1	EGFP	Flag
HQ006 pSinEGdsp(p1:ERC2-nλ;p2:gfp:barcodelandingpad:4xboxB)	Carrier protein screening	Ampicillin	262067	ERC2-nλ	EGFP	Flag
HQ007 pSinEGdsp(p1:GAP43-nλ;p2:gfp:barcodelandingpad:4xboxB)	Carrier protein screening	Ampicillin	262068	GAP43-nλ	EGFP	Flag
HQ008 pSinEGdsp(p1:PTPRA-nλ;p2:gfp:barcodelandingpad:4xboxB)	Carrier protein screening	Ampicillin	262069	PTPRA-nλ	EGFP	Flag
HQ009 pSinEGdsp(p1:RAB3A-nλ;p2:gfp:barcodelandingpad:4xboxB)	Carrier protein screening	Ampicillin	262070	nλ-RAB3A	EGFP	Flag
HQ010 pSinEGdsp(p1:RAB6B-nλ;p2:gfp:barcodelandingpad:4xboxB)	Carrier protein screening	Ampicillin	262071	RAB6B-nλ	EGFP	Flag
HQ011 pSinEGdsp(p1:SNAP25-nλ;p2:gfp:barcodelandingpad:4xboxB)	Carrier protein screening	Ampicillin	262072	SNAP25-nλ	EGFP	Flag
HQ012 pSinEGdsp(p1:STX1B-nλ;p2:gfp:barcodelandingpad:4xboxB)	Carrier protein screening	Ampicillin	262073	nλ-STX1B	EGFP	Flag
HQ013 pSinEGdsp(p1:STX6-nλ;p2:gfp:barcodelandingpad:4xboxB)	Carrier protein screening	Ampicillin	262074	STX6-nλ	EGFP	Flag
HQ014 pSinEGdsp(p1:SYNAPSIN I-nλ;p2:gfp:barcodelandingpad:4xboxB)	Carrier protein screening	Ampicillin	262075	nλ-SYNAPSIN I	EGFP	Flag
HQ016 pSinEGdsp(p1:SYNAPTOPHYSIN-nλ;p2:gfp:barcodelandingpad:4xboxB)	Carrier protein screening	Ampicillin	262076	SYNAPTOPHYSIN-nλ	EGFP	Flag
HQ017 pSinEGdsp(p1:SYNGR3-nλ;p2:gfp:barcodelandingpad:4xboxB)	Carrier protein screening	Ampicillin	262077	SYNGR3-nλ	EGFP	Flag
HQ018 pSinEGdsp(p1:SYT1-nλ;p2:gfp:barcodelandingpad:4xboxB)	Carrier protein screening	Ampicillin	262078	SYT1-nλ	EGFP	Flag
HQ019 pSinEGdsp(p1:VAMP1-nλ;p2:gfp:barcodelandingpad:4xboxB)	Carrier protein screening	Ampicillin	262079	nλ-VAMP1	EGFP	Flag
HQ020 pSinEGdsp(p1:VAMP2-nλ;p2:gfp:barcodelandingpad:4xboxB)	Carrier protein screening	Ampicillin	262080	nλ-VAMP2	EGFP	Flag
HQ021 pSinEGdsp(p1:VAMP4-nλ;p2:gfp:barcodelandingpad:4xboxB)	Carrier protein screening	Ampicillin	262081	VAMP4-nλ	EGFP	Flag
HQ022 pSinEGdsp(p1:STX1B-4nλ;p2:gfp:barcodelandingpad:4xboxB)	Carrier protein screening	Ampicillin	262082	4nλ-STX1B	EGFP	Flag
HQ023 pSinEGdsp(p1:STX1B-PP7;p2:gfp:barcodelandingpad:4xboxB)	Carrier protein screening	Ampicillin	262083	PP7-STX1B	EGFP	Flag
HQ024 pSinEGdsp(p1:SYNAPTOPHYSIN-4nλ;p2:gfp:barcodelandingpad:4xboxB)	Carrier protein screening	Ampicillin	262084	SYNAPTOPHYSIN-4nλ	EGFP	Flag
HQ025 pSinEGdsp(p1:SYNAPTOPHYSIN-PP7;p2:gfp:barcodelandingpad:4xboxB)	Carrier protein screening	Ampicillin	262085	SYNAPTOPHYSIN-PP7	EGFP	Flag
HQ026 pSinEGdsp(p1:VAMP2-4nλ;p2:gfp:barcodelandingpad:4xboxB)	Carrier protein screening	Ampicillin	262086	4nλ-VAMP2	EGFP	Flag
HQ027 pSinEGdsp(p1:VAMP2-PP7;p2:gfp:barcodelandingpad:4xboxB)	Carrier protein screening	Ampicillin	262087	PP7-VAMP2	EGFP	Flag
HQ028 pSinEGdsp(p1:DNM1-4nλ;p2:gfp:barcodelandingpad:4xboxB)	Carrier protein screening	Ampicillin	262088	DNM1-4nλ	EGFP	Flag
HQ029 pSinEGdsp(p1:DNM1-PP7;p2:gfp:barcodelandingpad:4xboxB)	Carrier protein screening	Ampicillin	262089	DNM1-PP7	EGFP	Flag
HQ051 pSinEGdsp(p1:VAMP2-SYNAPTOPHYSIN-nλ;p2:gfp:barcodelandingpad:4xboxB)	Carrier protein screening	Ampicillin	262090	nλ-VAMP2 SYNAPTOPHYSIN-nλ	EGFP	Flag
HQ052 DH-BB[5'SIN;Everglades Fe3-7c/ORF]	Viruses screening	Ampicillin	262091	EVEV structural protein	None	None
HK8(CW011) DH-BB[5'SIN;EEEV FL93-939/ORF]	Viruses screening	Ampicillin	262092	EEEV structural protein	None	None
HK9(CW02) DH-BB[5'SIN;VEEV 1938/IAB/ORF]	Viruses screening	Ampicillin	262093	VEEV structural protein	None	None
HK10(CW03) DH-BB[5'SIN;WEEV CBA87/ORF]	Viruses screening	Ampicillin	262094	WEEV structural protein	None	None
HK12(CW05) DH-BB[5'SIN;SFV SFV4/ORF]	Viruses screening	Ampicillin	262095	SFV structural protein	None	None
HQ061 DH-BB[5'SIN;TE12ORF] N196Q;N318Q mutations	Viruses screening	Ampicillin	262096	SINV structural protein	None	None
HQ062 DH-BB[5'SIN;TE12ORF] N196K;N318K mutations	Viruses screening	Ampicillin	262097	SINV structural protein	None	None
HQ063 DH-BB[5'SIN;EEEV FL93-939/ORF] N315Q mutation	Viruses screening	Ampicillin	262098	EEEV structural protein	None	None
HQ064 DH-BB[5'SIN;EEEV FL93-939/ORF] N315K mutation	Viruses screening	Ampicillin	262099	EEEV structural protein	None	None
HQ065 pSinEGdsp(p1:mVAMP2-nλ;p2:gfp:barcodelandingpad:4xboxB) I538T mutation	Single neuron projection mapping	Ampicillin	262100	nλ-mVAMP2	EGFP	V5
HQ068 DH-BB[5'SIN;SFV SFV4/ORF] K162E mutation	Viruses screening	Ampicillin	262101	SFV structural protein	None	None
HQ075 pSinEGdsp(p1:VAMP1-nλ;p2:gfp:barcodelandingpad:4xboxB) I538T mutation	Single neuron projection mapping	Ampicillin	262102	nλ-VAMP1	EGFP	Flag

### Sheet: Carrier protein NCBI number
Carrier protein	Accession number
AP2B1	XP_014974567.1
AP2M1	NP_001247527.1
CACNG4	XP_028692526.1
CADM1	XP_002799849.1
DNM1	XP_014972220.1
ERC2	XP_028700102.1
GAP43	XP_001107824.1
PTPRA	XP_002798264.2
RAB3A	NP_001244696.1
RAB6B	NP_001248165.1
SNAP25	NP_001028036.1
STX1B	XP_014981476.1
STX6	NP_001248229.1
SYNAPSIN I	XP_014982782.1
SYNAPTOPHYSIN	NP_001181258.1
SYNGR3	NP_001191693.1
SYT1	XP_001084620.1
VAMP1	NP_001248260.1
VAMP2	NP_001027992.1
VAMP4	XP_014979620.1
